# Transcriptomic Landscape of Microglia in Mouse Models of Social Dysfunction and Oxytocin-Mediated Recovery

**DOI:** 10.64898/2026.02.26.708356

**Authors:** Masafumi Tsurutani, Haruaki Sato, Mitsue Hagihara, Dooseon Cho, Mitsutaka Kadota, Takefumi Kondo, Kazunari Miyamichi

## Abstract

Atypical sociability is a hallmark of neurodevelopmental disorders arising from genetic susceptibility and prenatal environmental perturbations affecting diverse brain cell types. Using single-cell transcriptomics, we previously identified selective vulnerability of parvocellular oxytocin (OT) neurons in the paraventricular hypothalamus (PVH) following embryonic exposure to valproic acid (VPA), a teratogen that induces social deficits. Neonatal chemogenetic activation of OT neurons rescued these behavioral abnormalities and partially restored dysregulated gene expression. However, the effects of VPA exposure and OT neuron stimulation on non-neuronal PVH cells remained unclear. Here, we show that VPA induces transcriptional abnormalities in PVH microglia. Spatial transcriptomics revealed altered distributions of PVH microglial subtypes. Notably, neonatal OT neuron stimulation reversed a subset of VPA-induced microglial gene downregulation, while pharmacological manipulation of microglia normalized aberrant *OT* gene expression in putative parvocellular OT neurons. These findings support bidirectional OT neuron–microglia interactions that may underlie social dysfunction following embryonic VPA exposure.

**Highlights:**

- Embryonic VPA exposure induces potent transcriptional changes in PVH microglia
- PVH microglia comprise two spatially organized subtypes disrupted by VPA
- Neonatal OT neuron stimulation restores gene expression in a microglial subtype
- Microglial manipulation rescues OT ligand in parvocellular PVH neurons
