## Supplementary Tables for "Transcriptomic Landscape of Microglia in Mouse Models of Social Dysfunction and Oxytocin-Mediated Recovery"

### Sheet: Table S1
	Table S1 | Breakdown of cell clusters in PVH
		Saline	VPA-treated
	PVH area (µm²)	884378	1.55001e+06
	Saline
	PVH-(A) #1			PVH-(A) #2			PVH-(A) #3			PVH-(P) #1
	230,637.8 µm2			230,519.9 µm2			219,675.4 µm2			203,545.2 µm2
	Subtypes	Cell Count		Subtypes	Cell Count		Subtypes	Cell Count		Subtypes	Cell Count
	0	88		0	66		0	116		0	46
	1	1		1	6		1	6		1	13
	2	5		2	14		3	8		2	21
	3	10		3	34		5	2		3	55
	4	6		4	2		6	54		4	2
	6	51		6	69		8	36		5	4
	7	3		7	5		9	4		6	68
	8	54		8	42		11	28		7	7
	9	5		9	2		12	8		8	52
	11	17		10	1		13	30		9	6
	12	26		11	27		14	22		10	1
	13	33		12	51		15	31		11	22
	14	20		13	35		16	34		12	124
	16	33		14	21		17	10		13	24
	17	5		15	1		18	159		14	20
	18	179		16	33		20	12		15	11
	20	7		17	3		21	23		16	33
	21	16		18	175		23	273		17	2
	23	386		20	10		25	89		18	125
	25	81		21	28		26	4		20	21
	26	4		22	1		27	5		21	17
	27	8		23	296		28	10		22	1
	28	8		25	84		29	1		23	86
	29	2		26	15		30	8		25	43
	30	3		27	6		31	12		26	10
	31	11		28	13		32	7		27	5
	32	6		29	1		33	26		28	13
	33	43		30	9		39	50		29	1
	34	2		31	7		40	1		30	10
	35	1		32	6		42	1		31	3
	39	85		33	9		43	1		32	9
	44	5		34	3		44	12		33	14
				39	62					38	1
				44	9					39	44
										42	1
										43	1
										44	1
	VPA
	PVH-(A) #1			PVH-(A) #2			PVH-(A) #3			PVH-(A) #4			PVH-(A) #5			PVH-(P) #1			PVH-(P) #2
	194,817.8 µm2			233,723.1 µm2			235,791.5 µm2			274,648.9 µm2			257,782.8 µm2			141,070.5 µm2			212,175.9 µm2
	Subtypes	Cell Count		Subtypes	Cell Count		Subtypes	Cell Count		Subtypes	Cell Count		Subtypes	Cell Count		Subtypes	Cell Count		Subtypes	Cell Count
	0	82		0	100		0	84		0	77		0	69		0	24		0	39
	1	14		1	4		1	11		1	7		1	5		1	9		1	5
	2	6		2	7		2	26		2	20		2	21		2	46		2	91
	3	35		3	19		3	25		3	22		3	14		3	32		3	37
	5	6		5	1		4	1		4	8		4	2		4	3		4	6
	6	32		6	52		5	1		5	1		5	2		5	7		5	2
	8	23		7	3		6	33		6	50		6	31		6	34		6	34
	9	4		8	32		8	52		7	6		7	4		7	6		7	11
	10	4		9	2		9	3		8	72		8	87		8	40		8	57
	11	26		10	3		10	2		9	4		9	6		9	3		9	11
	12	49		11	32		11	25		10	6		10	6		10	9		10	15
	13	45		12	18		12	54		11	28		11	34		11	11		11	22
	14	24		13	47		13	50		12	39		12	39		12	37		12	69
	15	7		14	33		14	25		13	35		13	23		13	15		13	15
	16	41		15	16		16	38		14	28		14	35		14	5		14	34
	17	2		16	42		17	3		16	52		16	43		15	2		16	11
	18	147		17	3		18	141		17	1		17	5		16	11		17	12
	20	8		18	189		20	12		18	202		18	186		17	4		18	71
	21	27		20	23		21	22		20	13		20	10		18	81		20	9
	22	1		21	31		23	321		21	30		21	23		20	4		21	12
	23	193		22	1		25	90		23	330		22	1		21	3		22	7
	25	73		23	311		26	13		25	96		23	315		22	2		23	5
	26	10		25	76		27	9		26	14		25	90		23	1		26	7
	27	4		26	25		28	15		27	13		26	9		26	6		27	4
	28	6		27	8		29	4		28	7		27	7		27	5		28	5
	29	1		28	10		30	14		29	5		28	12		28	6		29	9
	30	14		29	2		31	5		30	5		29	8		29	4		30	3
	31	4		30	8		32	5		31	9		31	6		30	4		31	14
	32	7		31	4		33	18		32	4		30	8		31	6		32	9
	33	7		32	6		34	3		33	34		32	8		32	3		33	4
	34	2		33	32		35	1		34	5		33	29		33	1		34	3
	35	1		34	4		37	1		39	92		34	8		34	5		35	24
	39	39		39	80		39	63		42	1		39	82		35	8		39	15
	42	3		43	1		42	1		44	10		42	1		36	1		40	1
	44	1		44	5		44	8					44	8		37	2		42	1
																39	9		45	2
																40	1
																43	1

### Sheet: Table S2
	Table S2 | Brain regions included in the Xenium dataset and breakdown of cell clusters in each region
	Brain regions						Saline	VPA-treated
	AHN	Anterior hypothalamic nucleus				All area (µm²)	5.90558e+06	8.01403e+06
	LH	Lateral hypothalamic area				PVH area (µm²)	884378	1.55001e+06
	SCH	Suprachiasmatic nucleus				ratio	0.149753	0.193412
	RCH	Retrochiasmatic area
	PVH	Paraventricular hypothalamic nucleus
	Arc	Arcuate hypothalamic nucleus
	DMH	Dorsomedial nucleus
	VMH	Ventromedial hypothalamic nucleus
	Thalamus-(A) #1			Thalamus-(A) #2			Thalamus-(A) #3			Thalamus-(P) #1
	413,946.9 µm2			644,734.5 µm2			1,091,269.5 µm2			323,255.3 µm2
	Subtypes	Cell Count		Subtypes	Cell Count		Subtypes	Cell Count		Subtypes	Cell Count
	0	96		0	155		0	248		0	70
	1	60		1	106		1	239		1	24
	6	41		6	43		6	66		6	60
	8	48		8	23		8	36		8	52
	9	39		9	70		9	152		9	13
	10	146		10	190		10	316		10	71
	11	46		11	64		11	107		11	20
	13	33		13	45		13	69		13	35
	21	29		21	44		21	83		18	7
	26	13		26	31		26	41		21	25
	27	11		27	13		27	34		26	5
	28	1		28	2		28	3		27	12
	42	2		34	7		34	10		28	4
	43	1		43	1		43	2		34	3
	45	2		45	6		45	2		42	2
										43	1
										45	1
	AHN-(A) #1			AHN-(A) #2			AHN-(A) #3			AHN-(P) #1
	453,408.7 µm2			461,412.3 µm2			555,536.7 µm2			272,321.6 µm2
	Subtypes	Cell Count		Subtypes	Cell Count		Subtypes	Cell Count		Subtypes	Cell Count
	0	101		0	78		0	110		0	36
	1	83		1	97		1	152		1	51
	6	90		6	107		6	158		6	81
	8	116		8	75		8	90		8	42
	9	62		9	49		9	91		9	17
	10	2		10	4		10	8		10	2
	11	68		11	57		11	79		11	22
	13	31		13	56		13	56		13	41
	18	28		21	32		18	32		18	23
	21	26		26	11		21	30		21	16
	26	5		27	14		26	43		26	15
	27	3		34	8		27	16		27	9
	28	5		42	2		28	6		28	2
	34	6		43	2		34	9		34	4
	42	6		45	5		43	1		45	2
	43	1					45	4
	LH-(A) #1			LH-(A) #2			LH-(A) #3			LH-(P) #1
	231,560.0 µm2			146,082.9 µm2			209,705.5 µm2			184,369.3 µm2
	Subtypes	Cell Count		Subtypes	Cell Count		Subtypes	Cell Count		Subtypes	Cell Count
	0	62		0	37		0	42		0	44
	1	81		1	49		1	71		1	45
	6	52		6	32		6	35		6	50
	8	57		8	18		8	19		8	25
	9	68		9	33		9	47		9	24
	10	14		10	9		10	7		10	3
	11	21		11	11		11	26		11	14
	13	24		13	19		13	32		13	27
	21	12		21	16		21	12		21	11
	24	1		26	1		26	3		26	11
	26	10		27	5		34	4		27	5
	27	6		28	2		43	1		28	2
	34	4		34	4					34	2
	42	1		42	5					42	1
	43	1		43	2					43	1
	45	1		45	5					45	1
	SCH #1			SCH #2			SCH #3			RCH #1
	404,768.7 µm2			555,536.7 µm2			461,412.3 µm2			470,435.5 µm2
	Subtypes	Cell Count		Subtypes	Cell Count		Subtypes	Cell Count		Subtypes	Cell Count
	0	73		0	110		0	78		0	52
	1	94		1	152		1	97		1	87
	6	62		6	158		6	107		6	61
	8	78		8	90		8	75		8	112
	9	89		9	91		9	49		9	135
	10	2		10	8		10	4		10	2
	11	28		11	79		11	57		11	39
	13	14		13	56		13	56		13	21
	18	24		18	32		21	32		18	7
	21	18		21	30		26	11		21	11
	26	11		26	43		27	14		24	88
	27	9		27	16		34	8		26	6
	28	70		28	6		42	2		27	29
	34	7		34	9		43	2		28	68
	42	1		43	1		45	5		34	12
	43	14		45	4					36	2
	45	5								42	10
										43	26
										45	5
	PVH-(A) #1			PVH-(A) #2			PVH-(A) #3			PVH-(P) #1
	230,637.8 µm2			230,519.9 µm2			219,675.4 µm2			203,545.2 µm2
	Subtypes	Cell Count		Subtypes	Cell Count		Subtypes	Cell Count		Subtypes	Cell Count
	0	88		0	66		0	116		0	46
	1	1		1	6		1	6		1	13
	2	5		2	14		3	8		2	21
	3	10		3	34		5	2		3	55
	4	6		4	2		6	54		4	2
	6	51		6	69		8	36		5	4
	7	3		7	5		9	4		6	68
	8	54		8	42		11	28		7	7
	9	5		9	2		12	8		8	52
	11	17		10	1		13	30		9	6
	12	26		11	27		14	22		10	1
	13	33		12	51		15	31		11	22
	14	20		13	35		16	34		12	124
	16	33		14	21		17	10		13	24
	17	5		15	1		18	159		14	20
	18	179		16	33		20	12		15	11
	20	7		17	3		21	23		16	33
	21	16		18	175		23	273		17	2
	23	386		20	10		25	89		18	125
	25	81		21	28		26	4		20	21
	26	4		22	1		27	5		21	17
	27	8		23	296		28	10		22	1
	28	8		25	84		29	1		23	86
	29	2		26	15		30	8		25	43
	30	3		27	6		31	12		26	10
	31	11		28	13		32	7		27	5
	32	6		29	1		33	26		28	13
	33	43		30	9		39	50		29	1
	34	2		31	7		40	1		30	10
	35	1		32	6		42	1		31	3
	39	85		33	9		43	1		32	9
	44	5		34	3		44	12		33	14
				39	62					38	1
				44	9					39	44
										42	1
										43	1
										44	1
	Arc #1			Arc #2			Arc #3			Arc #4
	264,548.9 µm2			66,170.6 µm2			224,503.4 µm2			128,910.1 µm2
	Subtypes	Cell Count		Subtypes	Cell Count		Subtypes	Cell Count		Subtypes	Cell Count
	1	32		1	6		1	27		1	17
	2	1		2	1		2	11		2	2
	7	53		7	7		7	43		7	14
	9	10		9	5		9	38		9	26
	10	5		12	2		10	8		10	1
	12	27		14	10		12	19		12	11
	14	21		19	9		14	11		14	5
	22	8		22	2		19	20		19	55
	25	29		25	2		22	8		22	3
	27	26		27	2		25	43		29	3
	28	135		28	13		27	10		37	59
	29	31		29	5		28	70
	35	6		35	5		29	24
	37	191		37	139		35	3
							37	99
	DMH #1			DMH #2			DMH #3			DMH #4
	166,527.2 µm2			180,785.8 µm2			149,263.0 µm2			163,901.9 µm2
	Subtypes	Cell Count		Subtypes	Cell Count		Subtypes	Cell Count		Subtypes	Cell Count
	1	39		1	33		1	27		1	41
	2	14		2	41		2	10		2	20
	7	49		7	44		7	53		7	59
	9	14		9	57		9	26		9	23
	10	6		10	10		10	8		10	5
	11	1		11	1		11	2		11	1
	12	22		12	23		12	6		12	20
	14	19		14	12		14	14		14	16
	22	15		22	20		22	9		22	8
	27	5		27	16		27	3		27	1
	28	4		28	6		28	3		28	4
	29	4		29	4					29	4
	35	3		43	2					35	1
	43	4
	VMH #1			VMH #2			VMH #3			VMH #4
	251,023.7 µm2			205,230.3 µm2			238,196.0 µm2			248,879.3 µm2
	Subtypes	Cell Count		Subtypes	Cell Count		Subtypes	Cell Count		Subtypes	Cell Count
	1	53		1	56		1	49		1	44
	2	28		2	30		2	30		2	37
	7	81		7	47		7	79		7	92
	9	15		9	72		9	36		9	29
	10	7		10	13		10	14		10	17
	11	4		12	27		11	2		12	26
	12	28		14	10		12	19		14	32
	14	38		22	16		14	31		22	19
	22	11		27	1		22	12		27	9
	27	7		28	1		27	13		28	2
	28	7		29	3		28	5		35	3
	29	2		35	1		29	2
	35	5		44	2		35	2
	44	1		46	1		46	1
	46	2

### Sheet: Table S3
	Table S3 | Xenium add-on custom gene list
	Gene	Ensembl ID	Probesets	Codewords
	Acta2	ENSMUSG00000035783	6	6
	Ascl3	ENSMUSG00000035951	8	8
	Aspn	ENSMUSG00000021388	5	5
	Calca	ENSMUSG00000030669	8	8
	Cdc20b	ENSMUSG00000078926	8	8
	Cebpb	ENSMUSG00000056501	4	4
	Cldn4	ENSMUSG00000047501	8	8
	Col11a2	ENSMUSG00000024330	8	8
	Col2a1	ENSMUSG00000022483	8	8
	Creb3l1	ENSMUSG00000027230	8	8
	Dclk1	ENSMUSG00000027797	8	8
	Dcn	ENSMUSG00000019929	5	5
	Dynlrb2	ENSMUSG00000034467	7	7
	Fabp4	ENSMUSG00000062515	7	7
	Fgf13	ENSMUSG00000031137	8	8
	Fgf20	ENSMUSG00000031603	8	8
	Fxyd6	ENSMUSG00000066705	8	8
	Gas2	ENSMUSG00000030498	8	8
	Gpihbp1	ENSMUSG00000022579	8	8
	Hhip	ENSMUSG00000064325	8	8
	Higd1b	ENSMUSG00000020928	7	7
	Il6	ENSMUSG00000025746	8	8
	Ivl	ENSMUSG00000049128	8	8
	Krt13	ENSMUSG00000044041	7	7
	Krt14	ENSMUSG00000045545	6	6
	Krt17	ENSMUSG00000035557	8	8
	Krt5	ENSMUSG00000061527	8	8
	Lcn2	ENSMUSG00000026822	8	8
	Lix1	ENSMUSG00000047786	8	8
	Ltbp2	ENSMUSG00000002020	8	8
	Ltf	ENSMUSG00000032496	8	8
	Mcidas	ENSMUSG00000074651	8	8
	Mpeg1	ENSMUSG00000046805	8	8
	Ms4a6c	ENSMUSG00000079419	8	8
	Muc5b	ENSMUSG00000066108	8	8
	Myh6	ENSMUSG00000040752	8	8
	Notum	ENSMUSG00000042988	8	8
	Prss23	ENSMUSG00000039405	8	8
	Ptprb	ENSMUSG00000020154	8	8
	Reg3g	ENSMUSG00000030017	4	4
	Resp18	ENSMUSG00000033061	8	8
	Scara5	ENSMUSG00000022032	8	8
	Scgb3a2	ENSMUSG00000038791	3	3
	Sftpd	ENSMUSG00000021795	6	6
	Slc6a2	ENSMUSG00000055368	8	8
	Stc1	ENSMUSG00000014813	8	8
	Tff2	ENSMUSG00000024028	8	8
	Tppp3	ENSMUSG00000014846	8	8
	Upk3a	ENSMUSG00000022435	8	8
	Col17a1	ENSMUSG00000025064	8	8
